# Estimating Microbial Population Data from Optical Density

**DOI:** 10.1101/2021.12.22.473948

**Authors:** Portia Mira, Pamela Yeh, Barry G. Hall

## Abstract

The spectrophotometer has been used for decades to measure the density of bacterial populations as the turbidity expressed as optical density – OD. However, the OD alone is an unreliable metric and is only proportionately accurate to cell titers to about an OD of 0.1. The relationship between OD and cell titer depends on the configuration of the spectrophotometer, the length of the light path through the culture, the size of the bacterial cells, and the cell culture density. We demonstrate the importance of plate reader calibration to identify the exact relationship between OD and cells/ml. We use four bacterial genera and two sizes of micro-titer plates (96-well and 384-well) and show that the cell/ml per unit OD depends heavily on the bacterial cell size and plate size. We applied our calibration curve to real growth curve data and conclude the cells/ml – rather than OD – is a metric that can be used to directly compare results across experiments, labs, instruments, and species.
