## Supplementary material for "Estimating Microbial Population Data from Optical Density": Calibration calculator

### Sheet: 96 well plate
Dilution	Mean colonies per plate	Cells/ml in Tube zero
		0
Tube	Cells/ml	Wells	OD	OD	OD	OD	OD	OD	Mean OD	Mean Corrected OD
0	0	A1-A6							#DIV/0!	#DIV/0!
1	0	A7-A12							#DIV/0!	#DIV/0!
2	0	B1-B6							#DIV/0!	#DIV/0!
3	0	B7-B12							#DIV/0!	#DIV/0!
4	0	C1-C6							#DIV/0!	#DIV/0!
5	0	C7-C12							#DIV/0!	#DIV/0!
6	0	D1-D6							#DIV/0!	#DIV/0!
7	0	D7-D12							#DIV/0!	#DIV/0!
8	0	E1-E6							#DIV/0!	#DIV/0!
9	0	E7-E12							#DIV/0!	#DIV/0!
10	0	F1-F6							#DIV/0!	#DIV/0!
Buffer blank	0	F7-F12							#DIV/0!	#DIV/0!

### Sheet: 384 well plate
Dilution	Mean colonies per plate	Cells/ml in Tube zero
		0
Tube	Cells/ml	Wells	OD	OD	OD	OD	OD	OD	Mean OD	Mean Corrected OD
0	0	A1-A6							#DIV/0!	#DIV/0!
1	0	A7-A12							#DIV/0!	#DIV/0!
2	0	A13-A18							#DIV/0!	#DIV/0!
3	0	A19-A24							#DIV/0!	#DIV/0!
4	0	B1-B6							#DIV/0!	#DIV/0!
5	0	B7-B12							#DIV/0!	#DIV/0!
6	0	B13-B18							#DIV/0!	#DIV/0!
7	0	B19-B24							#DIV/0!	#DIV/0!
8	0	C1-C6							#DIV/0!	#DIV/0!
9	0	C7-C12							#DIV/0!	#DIV/0!
10	0	C13-C18							#DIV/0!	#DIV/0!
Buffer blank	0	C19-C24							#DIV/0!	#DIV/0!
